# Impaired mRNA splicing and proteostasis in preadipocytes in obesity-related metabolic disease

**DOI:** 10.1101/2021.01.15.426823

**Authors:** Julia Sánchez-Ceinos, Rocío Guzmán-Ruiz, Oriol A. Rangel-Zúñiga, Jaime López-Alcalá, Elena Moreno-Caño, Mercedes del Río-Moreno, Juan L. Romero-Cabrera, Pablo Pérez-Martínez, Elsa Maymo-Masip, Joan Vendrell, Sonia Fernández-Veledo, José M. Fernández-Real, Jurga Laurencikiene, Mikael Rydén, Antonio Membrives, Raúl M. Luque, José López-Miranda, María M. Malagón

## Abstract

Preadipocytes are crucial for healthy adipose tissue expansion. Preadipocyte differentiation is altered in obese individuals, which has been proposed to contribute to obesity-associated metabolic disturbances. Here, we demonstrate that impaired alternative splicing and dysregulated endoplasmic reticulum (ER)- associated protein degradation (ERAD) represent marker pathways of dysfunctional preadipocytes in obese individuals with insulin resistance (IR)/type 2 diabetes (T2D). Down-regulation of a key member of the major spliceosome, *PRFP8*/PRP8, as observed in IR/T2D preadipocytes from subcutaneous (SC) fat, prevented adipogenesis by altering both the expression and splicing patterns of adipogenic transcription factors and lipid droplet-related proteins, while adipocyte differentiation was restored upon recovery of *PRFP8*/PRP8 normal levels. Adipocyte differentiation was also compromised under conditions of ERAD hyperactivation, as occurs in SC and omental (OM) preadipocytes in IR/T2D obesity. Thus, targeting mRNA splicing and ER proteostasis in preadipocytes could improve adipose tissue function and thus contribute to metabolic health in obese individuals.
