## Supplementary material for "Impaired mRNA splicing and proteostasis in preadipocytes in obesity-related metabolic disease": Figure 1 - Source data 1

### Sheet: NG Obese Preadipocytes
Figure 1—Source data 1. Common pathways of normoglycemic (NG) and with type 2 diabetes (T2D) morbidly obese subjects (cohort 1) in the subcutaneous (SC) vs. omental (OM) preadipocytes proteome according to Ingenuity Pathway Analysis (IPA).
© 2000-2018 QIAGEN. All rights reserved.
Ingenuity Canonical Pathways	-log(p-value)	Ratio	z-score	Downregulated	No change	Upregulated	No overlap with dataset	Molecules
Actin Cytoskeleton Signaling	2,18E01	1,27E-01	-2,268	28/220 (13%)	0/220 (0%)	16/220 (7%)	176/220 (80%)	MYH10,FN1,MYH9,PFN1,MYL6,PPP1CB,MYL6B,TLN1,MYH11,IQGAP1,LIMK1,ACTR3,CFL2,FLNA,EZR,ARPC3,VCL,ACTG2,ACTC1,ACTA1,ACTN1,MYL12B,MYL12A,ATM,ITGB1,ACTR2,CFL1,MYH14,ACTB,ACTN2,ACTN3,RAC1,RDX,MYH7,GSN,MYL9,TLN2,ACTA2,CDC42,ARPC2,RHOA,ACTN4,ACTG1,MSN
Glycolysis I	1,96E01	5,42E-01	#NUM!	15/24 (63%)	0/24 (0%)	1/24 (4%)	8/24 (33%)	PGK1,PKLR,ENO3,PKM,ENO2,PGAM2,PFKP,PGAM4,ENO1,GPI,PGK2,TPI1,PGAM1,GAPDH,ALDOA,ALDOC
Epithelial Adherens Junction Signaling	1,9E01	1,54E-01	#NUM!	22/143 (15%)	0/143 (0%)	24/143 (17%)	97/143 (68%)	RAP1B,TUBA1B,MYH10,MYH9,MYL6,MYL6B,MYH11,TUBB,IQGAP1,TUBB2B,ACTR3,AKT1,TUBA8,ARPC3,TUBB4A,TUBA1C,ACTG2,VCL,TUBA3E,ACTC1,ACTA1,ACTN1,TUBB1,ACTR2,TUBB3,LMO7,TUBB4B,MYH14,ACTB,ACTN2,ACTN3,TUBB2A,RAC1,TUBA4A,MYH7,MYL9,TUBA1A,ACTA2,TUBB6,TUBB8,CDC42,ARPC2,RHOA,ZYX,ACTN4,ACTG1
ILK Signaling	1,85E01	1,24E-01	-1,877	24/193 (12%)	0/193 (0%)	16/193 (8%)	153/193 (79%)	MYH10,FLNB,MYH9,FN1,MYL6,ILK,MYL6B,MYH11,TGFB1I1,AKT1,CFL2,FLNA,VCL,ACTG2,ACTC1,ACTA1,ACTN1,NACA,ATM,ITGB1,PARVA,CFL1,RHOC,MYH14,ACTB,ACTN2,ACTN3,FERMT2,VIM,MYH7,MYL9,PPP2R1A,ACTA2,PTPA,CDC42,FLNC,RHOA,KRT18,ACTN4,ACTG1
Gluconeogenesis I	1,53E01	4,4E-01	#NUM!	12/25 (48%)	0/25 (0%)	1/25 (4%)	12/25 (48%)	PGK1,ENO1,GPI,PGK2,PGAM1,ENO3,ENO2,PGAM2,GAPDH,ALDOA,PGAM4,MDH2,ALDOC
Germ Cell-Sertoli Cell Junction Signaling	1,5E01	1,18E-01	#NUM!	18/169 (11%)	0/169 (0%)	22/169 (13%)	129/169 (76%)	TUBA1B,ILK,TUBB,IQGAP1,TUBB2B,LIMK1,AKT1,CFL2,TUBA8,TUBB4A,TUBA1C,ACTG2,VCL,TUBA3E,ACTC1,ACTA1,ACTN1,ATM,ITGB1,TUBB1,TUBB3,CFL1,TUBB4B,RHOC,ACTB,ACTN2,ACTN3,TUBB2A,RAC1,TUBA4A,GSN,TUBA1A,ACTA2,TUBB6,TUBB8,CDC42,RHOA,ZYX,ACTN4,ACTG1
RhoA Signaling	1,29E01	1,32E-01	-2,500	16/121 (13%)	0/121 (0%)	10/121 (8%)	95/121 (79%)	PFN1,MYL6,PPP1CB,MYL6B,LIMK1,ACTR3,CFL2,EZR,ARPC3,ACTG2,ACTC1,ACTA1,MYL12B,MYL12A,ACTR2,CFL1,ACTB,RDX,MYL9,ACTA2,RHOA,ARPC2,ACTG1,ARHGAP1,MSN,KTN1
Remodeling of Epithelial Adherens Junctions	1,29E01	1,97E-01	#NUM!	12/66 (18%)	0/66 (0%)	22/66 (33%)	32/66 (48%)	TUBA1B,NME1,IQGAP1,TUBB,TUBB2B,ACTR3,TUBA8,ARPC3,TUBB4A,TUBA1C,VCL,TUBA3E,ACTG2,ACTC1,ACTA1,ACTN1,TUBB1,ACTR2,TUBB3,TUBB4B,ACTB,ACTN2,TUBB2A,ACTN3,TUBA4A,RAB7A,TUBA1A,ACTA2,TUBB6,TUBB8,ARPC2,ZYX,ACTN4,ACTG1
Regulation of Actin-based Motility by Rho	1,26E01	1,63E-01	-1,941	15/86 (17%)	0/86 (0%)	10/86 (12%)	61/86 (71%)	ITGB1,ACTR2,PFN1,MYL6,CFL1,RHOC,ACTB,RAC1,PPP1CB,MYL6B,GSN,LIMK1,MYL9,ACTR3,ACTA2,CDC42,ARPC2,RHOA,ARPC3,ARHGDIA,ACTG2,ACTC1,ACTA1,MYL12B,MYL12A
RhoGDI Signaling	1,25E01	1,03E-01	1,886	19/175 (11%)	0/175 (0%)	12/175 (7%)	144/175 (82%)	GDI1,MYL6,RACK1,MYL6B,LIMK1,ACTR3,CFL2,EZR,ARPC3,ACTG2,ACTC1,ACTA1,MYL12B,MYL12A,ITGB1,ACTR2,CFL1,RHOC,ACTB,RAC1,RDX,GDI2,MYL9,ACTA2,CDC42,ARPC2,RHOA,ARHGDIA,ACTG1,ARHGAP1,MSN
Sertoli Cell-Sertoli Cell Junction Signaling	1,15E01	9,83E-02	#NUM!	14/173 (8%)	0/173 (0%)	20/173 (12%)	139/173 (80%)	SPTBN1,TUBA1B,ILK,TUBB,TUBB2B,AKT1,TUBA8,TUBB4A,TUBA1C,VCL,TUBA3E,ACTG2,ACTC1,ACTA1,ACTN1,ITGB1,TUBB1,TUBB3,TUBB4B,ACTB,ACTN2,TUBB2A,ACTN3,RAC1,TUBA4A,YBX3,TUBA1A,ACTA2,TUBB6,TUBB8,CDC42,SPTAN1,ACTN4,ACTG1
Glucocorticoid Receptor Signaling	1,12E01	6,57E-02	#NUM!	29/335 (9%)	0/335 (0%)	2/335 (1%)	304/335 (91%)	ICAM1,YWHAH,KRT7,HSPA1A/HSPA1B,HSPA6,HSPA5,FCGR1A,HSPA1L,HMGB1,HSPA4,HSP90B1,AKT1,HSP90AB1,ANXA1,KRT1,ATM,KRT6B,ACTB,HSPA9,RAC1,KRT5,HSPA2,HSPA8,KRT8,KRT19,KRT6A,HSP90AA1,KRT40,KRT18,KRT75,KRT2
Signaling by Rho Family GTPases	1,08E01	7,63E-02	-1,698	18/249 (7%)	0/249 (0%)	13/249 (5%)	218/249 (88%)	MYL6,RACK1,MYL6B,IQGAP1,LIMK1,ACTR3,CFL2,EZR,ARPC3,ACTG2,ACTC1,ACTA1,MYL12B,ATM,MYL12A,ITGB1,ACTR2,CFL1,RHOC,ACTB,RAC1,RDX,VIM,DES,MYL9,ACTA2,CDC42,ARPC2,RHOA,ACTG1,MSN
Sirtuin Signaling Pathway	1,08E01	7,07E-02	-0,277	23/283 (8%)	0/283 (0%)	9/283 (3%)	251/283 (89%)	TUBA1B,LDHB,VDAC2,AKT1,SOD2,SLC25A6,TUBA4B,TUBA8,PGAM1,TUBA1C,NAMPT,TUBA3E,PGK1,PRKDC,MT-ATP6,SLC25A4,ATP5A1,TUBA4A,G6PD,PGAM2,PGAM4,ACLY,VDAC3,TUBA1A,SIRT2,ATP5B,UQCRC2,IDH2,LDHA,VDAC1,SLC25A5,XRCC5
Agranulocyte Adhesion and Diapedesis	1,03E01	9,09E-02	#NUM!	12/176 (7%)	0/176 (0%)	8/176 (5%)	156/176 (89%)	ITGB1,MYH10,ICAM1,FN1,MYH9,MYL6,ACTB,MYH14,RDX,MYH7,MYL6B,MYH11,MYL9,ACTA2,EZR,ACTG2,ACTG1,ACTC1,ACTA1,MSN
Cellular Effects of Sildenafil (Viagra)	1,03E01	1,11E-01	#NUM!	12/126 (10%)	0/126 (0%)	8/126 (6%)	106/126 (84%)	MYH10,MYH9,MYL6,PDIA3,ACTB,MYH14,PPP1CB,MYH7,MYL6B,MYH11,MYL9,CALM1 (includes others),ACTA2,PABPC4,ACTG2,ACTG1,ACTC1,ACTA1,MYL12B,MYL12A
EIF2 Signaling	1,01E01	8,06E-02	-0,816	37/211 (18%)	0/211 (0%)	20/211 (9%)	154/211 (73%)	RPL11,RPL22,RPLP2,EIF4A2,HSPA5,RPS7,RPS20,RPS13,RPL23A,ACTG2,RPS2,PPP1CA,ACTA1,ATM,PABPC1,RPS8,EIF2S3,RPL12,RPL10A,RPL9,RPS6,RPL8,ACTA2,HNRNPA1,RPL10,RPL6,RPSA,RPLP1,RPS3A,PPP1CB,RPS4X,RPL7,RPS28,PPP1CC,AKT1,RPL18A,RPS17,RPS3,RPS12,RPS5,ACTC1,RPL4,ACTB,RPL17,RPL30,RPL23,RPS15,WARS,RPS4Y1,RPS16,RPS26,EIF4A1,RPS27A,RPL5,RPS4Y2,RPLP0,RPS14
Protein Ubiquitination Pathway	8,63E00	6,46E-02	#NUM!	20/263 (8%)	0/263 (0%)	2/263 (1%)	241/263 (92%)	UBB,CRYAB,HSPA9,HSPA1A/HSPA1B,HSPA6,PSMC4,HSPD1,HSPA5,HSPA2,HSPA1L,HSPA8,UCHL1,HSPA4,HSP90B1,HSP90AB1,HSPE1,HSP90AA1,RPS27A,PSMD1,UBA1,UBC,HSPB1
Unfolded protein response	8,38E00	1,67E-01	#NUM!	13/54 (24%)	0/54 (0%)	1/54 (2%)	40/54 (74%)	CALR,P4HB,HSPA1A/HSPA1B,HSPA9,HSPA6,CANX,HSPA5,HSPA2,HSPA1L,HSPA8,HSPA4,HSP90B1,PDIA6,VCP
Integrin Signaling	8,21E00	7,08E-02	-1,807	20/212 (9%)	0/212 (0%)	16/212 (8%)	176/212 (83%)	RAP1B,PFN1,ILK,PPP1CB,TLN1,ACTR3,AKT1,ARF4,ARPC3,VCL,ACTG2,ACTC1,ACTA1,ACTN1,MYL12B,ATM,MYL12A,ITGB1,ACTR2,PARVA,RHOC,ACTB,ACTN2,ACTN3,RAC1,GSN,MYL9,TLN2,ACTA2,CDC42,ARPC2,RHOA,ZYX,ACTN4,ACTG1,CTTN
Axonal Guidance Signaling	8,12E00	4,74E-02	#NUM!	24/443 (5%)	0/443 (0%)	16/443 (4%)	403/443 (91%)	RAP1B,DPYSL2,TUBA1B,FZD10,PFN1,MYL6,PDIA3,RACK1,MYL6B,TUBB,TUBB2B,LIMK1,ACTR3,AKT1,CFL2,TUBA8,ARPC3,TUBB4A,TUBA1C,TUBA3E,MYL12B,ATM,MYL12A,ITGB1,TUBB1,ACTR2,TUBB3,CFL1,TUBB4B,TUBB2A,RAC1,TUBA4A,MYL9,TUBA1A,TUBB6,CDC42,TUBB8,ARPC2,RHOA,RTN4
14-3-3-mediated Signaling	7,96E00	9,23E-02	-1,000	12/130 (9%)	0/130 (0%)	15/130 (12%)	103/130 (79%)	TUBA1B,YWHAH,PDIA3,TUBB,TUBB2B,YWHAQ,AKT1,TUBA8,TUBA1C,TUBB4A,TUBA3E,PDCD6IP,ATM,TUBB1,TUBB3,YWHAG,YWHAE,YWHAB,TUBB4B,TUBB2A,YWHAZ,TUBA4A,VIM,TUBA1A,TUBB6,TUBB8,SFN
Tight Junction Signaling	7,71E00	7,83E-02	#NUM!	16/166 (10%)	0/166 (0%)	8/166 (5%)	142/166 (86%)	MYH10,MYH9,MYL6,ACTB,MYH14,VAPA,RAC1,YBX3,MYH7,MYL6B,MYH11,MYL9,PPP2R1A,AKT1,ACTA2,CDC42,PTPA,RHOA,SPTAN1,ACTG2,VCL,ACTG1,ACTC1,ACTA1
Aldosterone Signaling in Epithelial Cells	7,67E00	7,78E-02	#NUM!	14/167 (8%)	0/167 (0%)	3/167 (2%)	150/167 (90%)	HSPA8,HSPA4,HSP90B1,CRYAB,HSP90AB1,PDIA3,HSPA9,HSPE1,HSPA1A/HSPA1B,HSPA6,HSP90AA1,HSPD1,HSPA5,HSPA2,HSPA1L,HSPB1,ATM
Leukocyte Extravasation Signaling	7,47E00	6,8E-02	-1,387	15/206 (7%)	0/206 (0%)	10/206 (5%)	181/206 (88%)	RAP1B,ICAM1,MYL6,EZR,ACTG2,VCL,ACTC1,ACTN1,ACTA1,ATM,ITGB1,ACTN2,ACTB,ACTN3,RAC1,RDX,THY1,ACTA2,CDC42,RHOA,ACTN4,CTTN,ACTG1,ARHGAP1,MSN
Calcium Signaling	6,8E00	6,57E-02	#NUM!	10/198 (5%)	0/198 (0%)	10/198 (5%)	178/198 (90%)	RAP1B,MYH10,CALR,MYH9,MYL6,MYH14,TPM3,TPM1,MYH7,MYL6B,MYH11,TPM2,ATP2A2,MYL9,CALM1 (includes others),ACTA2,CHRNB2,TPM4,ACTC1,ACTA1
eNOS Signaling	6,8E00	7,27E-02	2,333	13/165 (8%)	0/165 (0%)	2/165 (1%)	150/165 (91%)	HSPA8,HSPA4,CALM1 (includes others),HSP90B1,AKT1,HSP90AB1,CHRNB2,HSPA9,HSPA1A/HSPA1B,HSPA6,HSP90AA1,HSPA5,HSPA2,HSPA1L,ATM
Huntington's Disease Signaling	6,52E00	5,69E-02	-1,000	17/246 (7%)	0/246 (0%)	4/246 (2%)	225/246 (91%)	UBB,ATP5A1,HSPA1A/HSPA1B,RACK1,CLTC,HSPA9,HSPA6,HSPA5,HSPA2,HSPA1L,TGM2,HSPA8,CTSD,HSPA4,AKT1,ATP5B,CLTCL1,RPS27A,CYCS,UBC,ATM
Caveolar-mediated Endocytosis Signaling	6,15E00	1,13E-01	#NUM!	5/71 (7%)	0/71 (0%)	9/71 (13%)	57/71 (80%)	ITGB1,FLNB,ARCN1,ACTA2,FLNC,FLNA,ACTB,COPA,ACTG2,COPB1,ACTG1,ACTC1,CAVIN1,ACTA1
Gap Junction Signaling	6,12E00	6,28E-02	#NUM!	7/191 (4%)	0/191 (0%)	18/191 (9%)	166/191 (87%)	TUBA1B,DBN1,TUBB1,TUBB3,PDIA3,TUBB4B,ACTB,TUBB2A,TUBA4A,TUBB,TUBB2B,AKT1,TUBA1A,TUBA8,TUBB6,ACTA2,TUBB8,TUBB4A,TUBA1C,ACTG2,TUBA3E,ACTC1,ACTG1,ACTA1,ATM
Breast Cancer Regulation by Stathmin1	5,81E00	5,88E-02	#NUM!	14/204 (7%)	0/204 (0%)	13/204 (6%)	177/204 (87%)	TUBA1B,RACK1,PPP1CB,TUBB,LIMK1,TUBB2B,PPP1CC,TUBA8,TUBA1C,TUBB4A,TUBA3E,PPP1CA,ATM,TUBB1,TUBB3,TUBB4B,TUBB2A,RAC1,TUBA4A,CALM1 (includes others),PPP2R1A,TUBA1A,TUBB6,PTPA,CDC42,TUBB8,RHOA
Phagosome Maturation	5,74E00	7,25E-02	#NUM!	10/138 (7%)	0/138 (0%)	16/138 (12%)	112/138 (81%)	TUBA1B,PRDX1,PRDX5,TUBB,PRDX6,TUBB2B,CTSD,TUBA4B,TUBA8,TUBA1C,TUBB4A,TUBA3E,TUBB1,CALR,TUBB3,TUBB4B,TUBB2A,TUBA4A,RAB7A,CANX,DYNC1H1,TUBA1A,TUBB6,TUBB8,CTSB,PRDX2
Paxillin Signaling	5,66E00	8,18E-02	-0,333	8/110 (7%)	0/110 (0%)	10/110 (9%)	92/110 (84%)	ITGB1,PARVA,ACTN2,ACTB,ACTN3,RAC1,TLN1,TLN2,ACTA2,CDC42,ACTG2,ACTN4,VCL,ACTC1,ACTG1,ACTA1,ACTN1,ATM
Agrin Interactions at Neuromuscular Junction	5,22E00	1,04E-01	0,000	5/67 (7%)	0/67 (0%)	6/67 (9%)	56/67 (84%)	ITGB1,ACTA2,PKLR,CDC42,ACTB,RAC1,ACTG2,ACTC1,CTTN,ACTG1,ACTA1
Virus Entry via Endocytic Pathways	4,95E00	7,84E-02	#NUM!	7/102 (7%)	0/102 (0%)	9/102 (9%)	86/102 (84%)	ITGB1,FLNB,AP2B1,ACTB,CLTC,RAC1,ACTA2,CDC42,FLNA,FLNC,CLTCL1,ACTG2,ACTC1,ACTG1,ACTA1,ATM
Semaphorin Signaling in Neurons	4,8E00	1,15E-01	#NUM!	10/52 (19%)	0/52 (0%)	0/52 (0%)	42/52 (81%)	DPYSL2,ITGB1,CFL2,CFL1,RHOC,DPYSL3,RHOA,RAC1,ARHGAP1,LIMK1
Regulation of Cellular Mechanics by Calpain Protease	4,66E00	1,09E-01	#NUM!	6/55 (11%)	0/55 (0%)	3/55 (5%)	46/55 (84%)	ITGB1,TLN2,ACTN2,EZR,ACTN3,TLN1,ACTN4,VCL,ACTN1
Regulation of eIF4 and p70S6K Signaling	4,47E00	5,84E-02	#NUM!	24/154 (16%)	0/154 (0%)	6/154 (4%)	124/154 (81%)	RPS3A,EIF4A2,RPS4X,RPS28,RPS7,AKT1,RPS20,RPS13,RPS2,RPS17,RPS5,RPS12,RPS3,ATM,ITGB1,PABPC1,RPS8,EIF2S3,RPS6,RPS15,RPS4Y1,PPP2R1A,RPS16,PTPA,RPS26,EIF4A1,RPS27A,RPS4Y2,RPS14,RPSA
Clathrin-mediated Endocytosis Signaling	4,4E00	5,1E-02	#NUM!	13/196 (7%)	0/196 (0%)	11/196 (6%)	172/196 (88%)	ITGB1,ACTR2,UBB,ACTB,AP2B1,CLTC,RAC1,RAB7A,HSPA8,ACTR3,ACTA2,CDC42,ARPC2,CLTCL1,DAB2,RPS27A,ARPC3,ACTG2,UBC,ACTG1,CTTN,ACTC1,ACTA1,ATM
mTOR Signaling	4,38E00	5,08E-02	#NUM!	24/197 (12%)	0/197 (0%)	7/197 (4%)	166/197 (84%)	RPS3A,FKBP1A,EIF4A2,RPS4X,RPS28,RPS7,AKT1,RPS20,RPS13,RPS2,RPS17,RPS5,RPS12,RPS3,ATM,RHOC,RPS8,RAC1,RPS6,RPS15,RPS4Y1,PPP2R1A,RPS16,PTPA,RPS26,RHOA,EIF4A1,RPS27A,RPS4Y2,RPS14,RPSA
Death Receptor Signaling	4,31E00	7,61E-02	0,378	3/92 (3%)	0/92 (0%)	8/92 (9%)	81/92 (88%)	ACTA2,ACTB,LMNA,CYCS,SPTAN1,ACTG2,ACTC1,ACTG1,ACTA1,LIMK1,HSPB1
Fcγ Receptor-mediated Phagocytosis in Macrophages and Monocytes	4,28E00	7,53E-02	-0,378	9/93 (10%)	0/93 (0%)	8/93 (9%)	76/93 (82%)	ACTR2,ACTB,RAC1,TLN1,FCGR1A,AKT1,TLN2,ACTR3,ACTA2,CDC42,EZR,ARPC2,ARPC3,ACTG2,ACTG1,ACTC1,ACTA1
Ephrin B Signaling	3,96E00	8,22E-02	-0,816	8/73 (11%)	0/73 (0%)	1/73 (1%)	64/73 (88%)	CFL2,CFL1,CDC42,RHOA,RACK1,RAC1,CAP1,HNRNPK,LIMK1
Hepatic Fibrosis / Hepatic Stellate Cell Activation	3,89E00	4,92E-02	#NUM!	11/183 (6%)	0/183 (0%)	5/183 (3%)	167/183 (91%)	MYH10,ICAM1,FN1,MYH9,MYL6,MYH14,COL2A1,MYH7,MYL6B,MYH11,COL1A2,MYL9,COL1A1,COL6A1,ACTA2,COL3A1
Phospholipase C Signaling	3,75E00	4,26E-02	-2,530	12/235 (5%)	0/235 (0%)	3/235 (1%)	220/235 (94%)	ITGB1,RAP1B,MYL6,RHOC,RACK1,RAC1,PPP1CB,MYL6B,TGM2,MYL9,CALM1 (includes others),AHNAK,RHOA,MYL12B,MYL12A
Protein Kinase A Signaling	3,72E00	3,39E-02	-0,707	18/383 (5%)	0/383 (0%)	6/383 (2%)	359/383 (94%)	RAP1B,MYH10,FLNB,YWHAG,MYL6,YWHAH,YWHAE,YWHAB,PDIA3,RACK1,YWHAZ,PPP1CB,MYL6B,MYL9,YWHAQ,CALM1 (includes others),PPP1CC,FLNC,FLNA,RHOA,SFN,PPP1CA,MYL12B,MYL12A
FAK Signaling	3,26E00	6,12E-02	#NUM!	5/98 (5%)	0/98 (0%)	9/98 (9%)	84/98 (86%)	ITGB1,ACTB,RAC1,TLN1,AKT1,TLN2,ACTA2,ACTG2,VCL,TNS1,ACTC1,ACTG1,ACTA1,ATM
VEGF Signaling	3,21E00	0.06	1,342	5/100 (5%)	0/100 (0%)	11/100 (11%)	84/100 (84%)	YWHAE,ACTN2,ACTB,ACTN3,EIF2S3,AKT1,ACTA2,ACTG2,ACTN4,VCL,SFN,ACTC1,ACTG1,ACTA1,ACTN1,ATM
NRF2-mediated Oxidative Stress Response	3,07E00	4,21E-02	-2,000	14/190 (7%)	0/190 (0%)	7/190 (4%)	169/190 (89%)	UBB,PPIB,PRDX1,ACTB,GSTO1,FTL,AKT1,SOD2,ACTA2,STIP1,VCP,CCT7,ACTG2,TXN,ACTG1,ACTC1,GSTP1,ACTA1,CBR1,FTH1,ATM
Pyrimidine Ribonucleotides Interconversion	3	9,3E-02	#NUM!	4/43 (9%)	0/43 (0%)	2/43 (5%)	37/43 (86%)	NME1,HNRNPA1,ANXA1,NME2,DDX3X,DHX9
Mitochondrial Dysfunction	2,77E00	4,24E-02	#NUM!	10/165 (6%)	0/165 (0%)	3/165 (2%)	152/165 (92%)	MT-ATP6,PRDX5,ATP5A1,VDAC3,CYB5R3,VDAC2,SOD2,ATP5B,PARK7,UQCRC2,CYCS,UQCRC1,VDAC1
Crosstalk between Dendritic Cells and Natural Killer Cells	2,63E00	5,62E-02	#NUM!	2/89 (2%)	0/89 (0%)	6/89 (7%)	81/89 (91%)	TLN2,ACTA2,ACTB,TLN1,ACTG2,ACTC1,ACTG1,ACTA1
Cardiac Hypertrophy Signaling	2,51E00	3,43E-02	-2,828	9/233 (4%)	0/233 (0%)	4/233 (2%)	220/233 (94%)	MYL6,PDIA3,RHOC,RACK1,MYL6B,MYL9,CALM1 (includes others),AKT1,RHOA,MYL12B,ATM,MYL12A,HSPB1
Thrombin Signaling	2,29E00	3,48E-02	-2,646	8/201 (4%)	0/201 (0%)	4/201 (2%)	189/201 (94%)	MYL9,AKT1,MYL6,PDIA3,RHOC,RHOA,RACK1,PPP1CB,MYL6B,MYL12B,MYL12A,ATM
Amyotrophic Lateral Sclerosis Signaling	2,24E00	4,55E-02	#NUM!	2/110 (2%)	0/110 (0%)	5/110 (5%)	103/110 (94%)	PRPH,NEFL,NEFM,RAC1,NEFH,CYCS,ATM
Hypoxia Signaling in the Cardiovascular System	2,15E00	5,48E-02	#NUM!	5/73 (7%)	0/73 (0%)	2/73 (3%)	66/73 (90%)	P4HB,HSP90B1,AKT1,HSP90AB1,HSP90AA1,LDHA,ATM
CXCR4 Signaling	2,13E00	3,66E-02	-2,449	8/164 (5%)	0/164 (0%)	3/164 (2%)	153/164 (93%)	MYL9,AKT1,MYL6,RHOC,RHOA,RACK1,RAC1,MYL6B,MYL12B,MYL12A,ATM
Tec Kinase Signaling	2,08E00	3,57E-02	0,000	3/168 (2%)	0/168 (0%)	8/168 (5%)	157/168 (93%)	ITGB1,ACTA2,RHOC,RHOA,ACTB,RACK1,ACTG2,ACTC1,ACTG1,ACTA1,ATM
Mechanisms of Viral Exit from Host Cells	2,06E00	7,32E-02	#NUM!	0/41 (0%)	0/41 (0%)	9/41 (22%)	32/41 (78%)	ACTA2,ACTB,LMNB2,ACTG2,PDCD6IP,ACTC1,LMNB1,ACTG1,ACTA1
Parkinson's Signaling	1,99E00	1,33E-01	#NUM!	2/15 (13%)	0/15 (0%)	1/15 (7%)	12/15 (80%)	UCHL1,PARK7,CYCS
Aryl Hydrocarbon Receptor Signaling	1,86E00	3,68E-02	2,000	7/136 (5%)	0/136 (0%)	3/136 (2%)	126/136 (93%)	TGM2,CTSD,HSP90B1,HSP90AB1,ALDH1A3,HSP90AA1,GSTP1,GSTO1,ATM,HSPB1
Sumoylation Pathway	1,75E00	4,17E-02	#NUM!	5/96 (5%)	0/96 (0%)	2/96 (2%)	89/96 (93%)	SERBP1,GDI1,RHOC,RHOA,RAN,GDI2,ARHGDIA
Spliceosomal Cycle	1,69E00	0.5	#NUM!	1/2 (50%)	0/2 (0%)	0/2 (0%)	1/2 (50%)	U2AF1/U2AF1L5
Palmitate Biosynthesis I (Animals)	1,69E00	0.5	#NUM!	1/2 (50%)	0/2 (0%)	0/2 (0%)	1/2 (50%)	FASN
Fatty Acid Biosynthesis Initiation II	1,69E00	0.5	#NUM!	1/2 (50%)	0/2 (0%)	0/2 (0%)	1/2 (50%)	FASN
MSP-RON Signaling Pathway	1,41E00	4,17E-02	#NUM!	0/72 (0%)	0/72 (0%)	7/72 (10%)	65/72 (90%)	ACTA2,ACTB,ACTG2,ACTC1,ACTG1,ACTA1,ATM
Glutathione Redox Reactions II	1,39E00	2,5E-01	#NUM!	1/4 (25%)	0/4 (0%)	0/4 (0%)	3/4 (75%)	PDIA3
NAD Biosynthesis III	1,39E00	2,5E-01	#NUM!	1/4 (25%)	0/4 (0%)	0/4 (0%)	3/4 (75%)	NAMPT

### Sheet: T2D Obese Preadipocytes
© 2000-2018 QIAGEN. All rights reserved.
Ingenuity Canonical Pathways	-log(p-value)	Ratio	z-score	Downregulated	No change	Upregulated	No overlap with dataset	Molecules
Epithelial Adherens Junction Signaling	1,84E01	1,4E-01	#NUM!	19/143 (13%)	0/143 (0%)	27/143 (19%)	97/143 (68%)	RAP1B,TUBA1B,MYH10,MYH9,MYL6,MYL6B,MYH11,TUBB,IQGAP1,TUBB2B,ACTR3,AKT1,TUBA8,ARPC3,TUBB4A,TUBA1C,ACTG2,VCL,TUBA3E,ACTC1,ACTA1,ACTN1,TUBB1,ACTR2,TUBB3,LMO7,TUBB4B,MYH14,ACTB,ACTN2,ACTN3,TUBB2A,RAC1,TUBA4A,MYH7,MYL9,TUBA1A,ACTA2,TUBB6,TUBB8,CDC42,ARPC2,RHOA,ZYX,ACTN4,ACTG1
Remodeling of Epithelial Adherens Junctions	1,73E01	2,27E-01	#NUM!	13/66 (20%)	0/66 (0%)	21/66 (32%)	32/66 (48%)	TUBA1B,NME1,IQGAP1,TUBB,TUBB2B,ACTR3,TUBA8,ARPC3,TUBB4A,TUBA1C,VCL,TUBA3E,ACTG2,ACTC1,ACTA1,ACTN1,TUBB1,ACTR2,TUBB3,TUBB4B,ACTB,ACTN2,TUBB2A,ACTN3,TUBA4A,RAB7A,TUBA1A,ACTA2,TUBB6,TUBB8,ARPC2,ZYX,ACTN4,ACTG1
EIF2 Signaling	1,62E01	9,95E-02	-3,000	41/211 (19%)	0/211 (0%)	16/211 (8%)	154/211 (73%)	RPL11,RPL22,RPLP2,EIF4A2,HSPA5,RPS7,RPS20,RPS13,RPL23A,ACTG2,RPS2,PPP1CA,ACTA1,ATM,PABPC1,RPS8,EIF2S3,RPL12,RPL10A,RPL9,RPS6,RPL8,ACTA2,HNRNPA1,RPL10,RPL6,RPSA,RPLP1,RPS3A,PPP1CB,RPS4X,RPL7,RPS28,PPP1CC,AKT1,RPL18A,RPS17,RPS3,RPS12,RPS5,ACTC1,RPL4,ACTB,RPL17,RPL30,RPL23,RPS15,WARS,RPS4Y1,RPS16,RPS26,EIF4A1,RPS27A,RPL5,RPS4Y2,RPLP0,RPS14
Actin Cytoskeleton Signaling	1,59E01	9,55E-02	1,528	20/220 (9%)	0/220 (0%)	24/220 (11%)	176/220 (80%)	MYH10,FN1,MYH9,PFN1,MYL6,PPP1CB,MYL6B,TLN1,MYH11,IQGAP1,LIMK1,ACTR3,CFL2,FLNA,EZR,ARPC3,VCL,ACTG2,ACTC1,ACTA1,ACTN1,MYL12B,MYL12A,ATM,ITGB1,ACTR2,CFL1,MYH14,ACTB,ACTN2,ACTN3,RAC1,RDX,MYH7,GSN,MYL9,TLN2,ACTA2,CDC42,ARPC2,RHOA,ACTN4,ACTG1,MSN
ILK Signaling	1,46E01	9,84E-02	1,414	14/193 (7%)	0/193 (0%)	26/193 (13%)	153/193 (79%)	MYH10,FLNB,MYH9,FN1,MYL6,ILK,MYL6B,MYH11,TGFB1I1,AKT1,CFL2,FLNA,VCL,ACTG2,ACTC1,ACTA1,ACTN1,NACA,ATM,ITGB1,PARVA,CFL1,RHOC,MYH14,ACTB,ACTN2,ACTN3,FERMT2,VIM,MYH7,MYL9,PPP2R1A,ACTA2,PTPA,CDC42,FLNC,RHOA,KRT18,ACTN4,ACTG1
Germ Cell-Sertoli Cell Junction Signaling	1,45E01	1,07E-01	#NUM!	17/169 (10%)	0/169 (0%)	23/169 (14%)	129/169 (76%)	TUBA1B,ILK,TUBB,IQGAP1,TUBB2B,LIMK1,AKT1,CFL2,TUBA8,TUBB4A,TUBA1C,ACTG2,VCL,TUBA3E,ACTC1,ACTA1,ACTN1,ATM,ITGB1,TUBB1,TUBB3,CFL1,TUBB4B,RHOC,ACTB,ACTN2,ACTN3,TUBB2A,RAC1,TUBA4A,GSN,TUBA1A,ACTA2,TUBB6,TUBB8,CDC42,RHOA,ZYX,ACTN4,ACTG1
Sertoli Cell-Sertoli Cell Junction Signaling	1,43E01	1,04E-01	#NUM!	16/173 (9%)	0/173 (0%)	18/173 (10%)	139/173 (80%)	SPTBN1,TUBA1B,ILK,TUBB,TUBB2B,AKT1,TUBA8,TUBB4A,TUBA1C,VCL,TUBA3E,ACTG2,ACTC1,ACTA1,ACTN1,ITGB1,TUBB1,TUBB3,TUBB4B,ACTB,ACTN2,TUBB2A,ACTN3,RAC1,TUBA4A,YBX3,TUBA1A,ACTA2,TUBB6,TUBB8,CDC42,SPTAN1,ACTN4,ACTG1
Leukocyte Extravasation Signaling	9,75E00	7,28E-02	1,807	9/206 (4%)	0/206 (0%)	16/206 (8%)	181/206 (88%)	RAP1B,ICAM1,MYL6,EZR,ACTG2,VCL,ACTC1,ACTN1,ACTA1,ATM,ITGB1,ACTN2,ACTB,ACTN3,RAC1,RDX,THY1,ACTA2,CDC42,RHOA,ACTN4,CTTN,ACTG1,ARHGAP1,MSN
RhoGDI Signaling	9,67E00	0.08	-0,832	15/175 (9%)	0/175 (0%)	16/175 (9%)	144/175 (82%)	GDI1,MYL6,RACK1,MYL6B,LIMK1,ACTR3,CFL2,EZR,ARPC3,ACTG2,ACTC1,ACTA1,MYL12B,MYL12A,ITGB1,ACTR2,CFL1,RHOC,ACTB,RAC1,RDX,GDI2,MYL9,ACTA2,CDC42,ARPC2,RHOA,ARHGDIA,ACTG1,ARHGAP1,MSN
Integrin Signaling	9,58E00	7,08E-02	3,357	12/212 (6%)	0/212 (0%)	24/212 (11%)	176/212 (83%)	RAP1B,PFN1,ILK,PPP1CB,TLN1,ACTR3,AKT1,ARF4,ARPC3,VCL,ACTG2,ACTC1,ACTA1,ACTN1,MYL12B,ATM,MYL12A,ITGB1,ACTR2,PARVA,RHOC,ACTB,ACTN2,ACTN3,RAC1,GSN,MYL9,TLN2,ACTA2,CDC42,ARPC2,RHOA,ZYX,ACTN4,ACTG1,CTTN
RhoA Signaling	9,44E00	9,92E-02	0,577	13/121 (11%)	0/121 (0%)	13/121 (11%)	95/121 (79%)	PFN1,MYL6,PPP1CB,MYL6B,LIMK1,ACTR3,CFL2,EZR,ARPC3,ACTG2,ACTC1,ACTA1,MYL12B,MYL12A,ACTR2,CFL1,ACTB,RDX,MYL9,ACTA2,RHOA,ARPC2,ACTG1,ARHGAP1,MSN,KTN1
Glucocorticoid Receptor Signaling	9,44E00	5,37E-02	#NUM!	25/335 (7%)	0/335 (0%)	6/335 (2%)	304/335 (91%)	ICAM1,YWHAH,KRT7,HSPA1A/HSPA1B,HSPA6,HSPA5,FCGR1A,HSPA1L,HMGB1,HSPA4,HSP90B1,AKT1,HSP90AB1,ANXA1,KRT1,ATM,KRT6B,ACTB,HSPA9,RAC1,KRT5,HSPA2,HSPA8,KRT8,KRT19,KRT6A,HSP90AA1,KRT40,KRT18,KRT75,KRT2
Gap Junction Signaling	9,17E00	7,33E-02	#NUM!	11/191 (6%)	0/191 (0%)	14/191 (7%)	166/191 (87%)	TUBA1B,DBN1,TUBB1,TUBB3,PDIA3,TUBB4B,ACTB,TUBB2A,TUBA4A,TUBB,TUBB2B,AKT1,TUBA1A,TUBA8,TUBB6,ACTA2,TUBB8,TUBB4A,TUBA1C,ACTG2,TUBA3E,ACTC1,ACTG1,ACTA1,ATM
Paxillin Signaling	8,73E00	0.1	3,317	4/110 (4%)	0/110 (0%)	14/110 (13%)	92/110 (84%)	ITGB1,PARVA,ACTN2,ACTB,ACTN3,RAC1,TLN1,TLN2,ACTA2,CDC42,ACTG2,ACTN4,VCL,ACTC1,ACTG1,ACTA1,ACTN1,ATM
Regulation of Actin-based Motility by Rho	8,63E00	1,16E-01	1,265	13/86 (15%)	0/86 (0%)	12/86 (14%)	61/86 (71%)	ITGB1,ACTR2,PFN1,MYL6,CFL1,RHOC,ACTB,RAC1,PPP1CB,MYL6B,GSN,LIMK1,MYL9,ACTR3,ACTA2,CDC42,ARPC2,RHOA,ARPC3,ARHGDIA,ACTG2,ACTC1,ACTA1,MYL12B,MYL12A
Signaling by Rho Family GTPases	8,61E00	6,02E-02	1,604	15/249 (6%)	0/249 (0%)	16/249 (6%)	218/249 (88%)	MYL6,RACK1,MYL6B,IQGAP1,LIMK1,ACTR3,CFL2,EZR,ARPC3,ACTG2,ACTC1,ACTA1,MYL12B,ATM,MYL12A,ITGB1,ACTR2,CFL1,RHOC,ACTB,RAC1,RDX,VIM,DES,MYL9,ACTA2,CDC42,ARPC2,RHOA,ACTG1,MSN
Agranulocyte Adhesion and Diapedesis	8,59E00	7,39E-02	#NUM!	10/176 (6%)	0/176 (0%)	10/176 (6%)	156/176 (89%)	ITGB1,MYH10,ICAM1,FN1,MYH9,MYL6,ACTB,MYH14,RDX,MYH7,MYL6B,MYH11,MYL9,ACTA2,EZR,ACTG2,ACTG1,ACTC1,ACTA1,MSN
Caveolar-mediated Endocytosis Signaling	8,16E00	1,27E-01	#NUM!	2/71 (3%)	0/71 (0%)	12/71 (17%)	57/71 (80%)	ITGB1,FLNB,ARCN1,ACTA2,FLNC,FLNA,ACTB,COPA,ACTG2,COPB1,ACTG1,ACTC1,CAVIN1,ACTA1
VEGF Signaling	7,99E00	0.1	3,000	2/100 (2%)	0/100 (0%)	14/100 (14%)	84/100 (84%)	YWHAE,ACTN2,ACTB,ACTN3,EIF2S3,AKT1,ACTA2,ACTG2,ACTN4,VCL,SFN,ACTC1,ACTG1,ACTA1,ACTN1,ATM
Tight Junction Signaling	7,86E00	7,23E-02	#NUM!	13/166 (8%)	0/166 (0%)	11/166 (7%)	142/166 (86%)	MYH10,MYH9,MYL6,ACTB,MYH14,VAPA,RAC1,YBX3,MYH7,MYL6B,MYH11,MYL9,PPP2R1A,AKT1,ACTA2,CDC42,PTPA,RHOA,SPTAN1,ACTG2,VCL,ACTG1,ACTC1,ACTA1
Death Receptor Signaling	7,16E00	9,78E-02	1,667	3/92 (3%)	0/92 (0%)	8/92 (9%)	81/92 (88%)	ACTA2,ACTB,LMNA,CYCS,SPTAN1,ACTG2,ACTC1,ACTG1,ACTA1,LIMK1,HSPB1
Fcγ Receptor-mediated Phagocytosis in Macrophages and Monocytes	7,12E00	9,68E-02	2,333	6/93 (6%)	0/93 (0%)	11/93 (12%)	76/93 (82%)	ACTR2,ACTB,RAC1,TLN1,FCGR1A,AKT1,TLN2,ACTR3,ACTA2,CDC42,EZR,ARPC2,ARPC3,ACTG2,ACTG1,ACTC1,ACTA1
Cellular Effects of Sildenafil (Viagra)	7,02E00	7,94E-02	#NUM!	10/126 (8%)	0/126 (0%)	10/126 (8%)	106/126 (84%)	MYH10,MYH9,MYL6,PDIA3,ACTB,MYH14,PPP1CB,MYH7,MYL6B,MYH11,MYL9,CALM1 (includes others),ACTA2,PABPC4,ACTG2,ACTG1,ACTC1,ACTA1,MYL12B,MYL12A
Virus Entry via Endocytic Pathways	6,77E00	8,82E-02	#NUM!	3/102 (3%)	0/102 (0%)	13/102 (13%)	86/102 (84%)	ITGB1,FLNB,AP2B1,ACTB,CLTC,RAC1,ACTA2,CDC42,FLNA,FLNC,CLTCL1,ACTG2,ACTC1,ACTG1,ACTA1,ATM
Crosstalk between Dendritic Cells and Natural Killer Cells	6,13E00	8,99E-02	#NUM!	0/89 (0%)	0/89 (0%)	8/89 (9%)	81/89 (91%)	TLN2,ACTA2,ACTB,TLN1,ACTG2,ACTC1,ACTG1,ACTA1
Mechanisms of Viral Exit from Host Cells	5,99E00	1,46E-01	#NUM!	1/41 (2%)	0/41 (0%)	8/41 (20%)	32/41 (78%)	ACTA2,ACTB,LMNB2,ACTG2,PDCD6IP,ACTC1,LMNB1,ACTG1,ACTA1
Agrin Interactions at Neuromuscular Junction	5,88E00	1,04E-01	2,449	5/67 (7%)	0/67 (0%)	6/67 (9%)	56/67 (84%)	ITGB1,ACTA2,PKLR,CDC42,ACTB,RAC1,ACTG2,ACTC1,CTTN,ACTG1,ACTA1
14-3-3-mediated Signaling	5,87E00	6,92E-02	#NUM!	16/130 (12%)	0/130 (0%)	11/130 (8%)	103/130 (79%)	TUBA1B,YWHAH,PDIA3,TUBB,TUBB2B,YWHAQ,AKT1,TUBA8,TUBA1C,TUBB4A,TUBA3E,PDCD6IP,ATM,TUBB1,TUBB3,YWHAG,YWHAE,YWHAB,TUBB4B,TUBB2A,YWHAZ,TUBA4A,VIM,TUBA1A,TUBB6,TUBB8,SFN
FAK Signaling	5,81E00	8,16E-02	#NUM!	4/98 (4%)	0/98 (0%)	10/98 (10%)	84/98 (86%)	ITGB1,ACTB,RAC1,TLN1,AKT1,TLN2,ACTA2,ACTG2,VCL,TNS1,ACTC1,ACTG1,ACTA1,ATM
NRF2-mediated Oxidative Stress Response	5,38E00	5,26E-02	#NUM!	12/190 (6%)	0/190 (0%)	9/190 (5%)	169/190 (89%)	UBB,PPIB,PRDX1,ACTB,GSTO1,FTL,AKT1,SOD2,ACTA2,STIP1,VCP,CCT7,ACTG2,TXN,ACTG1,ACTC1,GSTP1,ACTA1,CBR1,FTH1,ATM
Unfolded protein response	5,27E00	1,11E-01	#NUM!	10/54 (19%)	0/54 (0%)	4/54 (7%)	40/54 (74%)	CALR,P4HB,HSPA1A/HSPA1B,HSPA9,HSPA6,CANX,HSPA5,HSPA2,HSPA1L,HSPA8,HSPA4,HSP90B1,PDIA6,VCP
Regulation of Cellular Mechanics by Calpain Protease	5,22E00	1,09E-01	#NUM!	2/55 (4%)	0/55 (0%)	7/55 (13%)	46/55 (84%)	ITGB1,TLN2,ACTN2,EZR,ACTN3,TLN1,ACTN4,VCL,ACTN1
Calcium Signaling	5,22E00	5,05E-02	#NUM!	10/198 (5%)	0/198 (0%)	10/198 (5%)	178/198 (90%)	RAP1B,MYH10,CALR,MYH9,MYL6,MYH14,TPM3,TPM1,MYH7,MYL6B,MYH11,TPM2,ATP2A2,MYL9,CALM1 (includes others),ACTA2,CHRNB2,TPM4,ACTC1,ACTA1
Tec Kinase Signaling	4,95E00	5,36E-02	2,828	2/168 (1%)	0/168 (0%)	9/168 (5%)	157/168 (93%)	ITGB1,ACTA2,RHOC,RHOA,ACTB,RACK1,ACTG2,ACTC1,ACTG1,ACTA1,ATM
Sirtuin Signaling Pathway	4,61E00	3,89E-02	-3,317	22/283 (8%)	0/283 (0%)	10/283 (4%)	251/283 (89%)	TUBA1B,LDHB,VDAC2,AKT1,SOD2,SLC25A6,TUBA4B,TUBA8,PGAM1,TUBA1C,NAMPT,TUBA3E,PGK1,PRKDC,MT-ATP6,SLC25A4,ATP5A1,TUBA4A,G6PD,PGAM2,PGAM4,ACLY,VDAC3,TUBA1A,SIRT2,ATP5B,UQCRC2,IDH2,LDHA,VDAC1,SLC25A5,XRCC5
MSP-RON Signaling Pathway	4,54E00	8,33E-02	#NUM!	0/72 (0%)	0/72 (0%)	7/72 (10%)	65/72 (90%)	ACTA2,ACTB,ACTG2,ACTC1,ACTG1,ACTA1,ATM
Glycolysis I	4,38E00	1,67E-01	#NUM!	9/24 (38%)	0/24 (0%)	7/24 (29%)	8/24 (33%)	PGK1,PKLR,ENO3,PKM,ENO2,PGAM2,PFKP,PGAM4,ENO1,GPI,PGK2,TPI1,PGAM1,GAPDH,ALDOA,ALDOC
Breast Cancer Regulation by Stathmin1	4,29E00	4,41E-02	#NUM!	19/204 (9%)	0/204 (0%)	8/204 (4%)	177/204 (87%)	TUBA1B,RACK1,PPP1CB,TUBB,LIMK1,TUBB2B,PPP1CC,TUBA8,TUBA1C,TUBB4A,TUBA3E,PPP1CA,ATM,TUBB1,TUBB3,TUBB4B,TUBB2A,RAC1,TUBA4A,CALM1 (includes others),PPP2R1A,TUBA1A,TUBB6,PTPA,CDC42,TUBB8,RHOA
Aldosterone Signaling in Epithelial Cells	4,12E00	4,79E-02	#NUM!	12/167 (7%)	0/167 (0%)	5/167 (3%)	150/167 (90%)	HSPA8,HSPA4,HSP90B1,CRYAB,HSP90AB1,PDIA3,HSPA9,HSPE1,HSPA1A/HSPA1B,HSPA6,HSP90AA1,HSPD1,HSPA5,HSPA2,HSPA1L,HSPB1,ATM
Axonal Guidance Signaling	4,08E00	2,93E-02	#NUM!	25/443 (6%)	0/443 (0%)	15/443 (3%)	403/443 (91%)	RAP1B,DPYSL2,TUBA1B,FZD10,PFN1,MYL6,PDIA3,RACK1,MYL6B,TUBB,TUBB2B,LIMK1,ACTR3,AKT1,CFL2,TUBA8,ARPC3,TUBB4A,TUBA1C,TUBA3E,MYL12B,ATM,MYL12A,ITGB1,TUBB1,ACTR2,TUBB3,CFL1,TUBB4B,TUBB2A,RAC1,TUBA4A,MYL9,TUBA1A,TUBB6,CDC42,TUBB8,ARPC2,RHOA,RTN4
Hepatic Fibrosis / Hepatic Stellate Cell Activation	3,84E00	4,37E-02	#NUM!	10/183 (5%)	0/183 (0%)	6/183 (3%)	167/183 (91%)	MYH10,ICAM1,FN1,MYH9,MYL6,MYH14,COL2A1,MYH7,MYL6B,MYH11,COL1A2,MYL9,COL1A1,COL6A1,ACTA2,COL3A1
Clathrin-mediated Endocytosis Signaling	3,64E00	4,08E-02	#NUM!	10/196 (5%)	0/196 (0%)	14/196 (7%)	172/196 (88%)	ITGB1,ACTR2,UBB,ACTB,AP2B1,CLTC,RAC1,RAB7A,HSPA8,ACTR3,ACTA2,CDC42,ARPC2,CLTCL1,DAB2,RPS27A,ARPC3,ACTG2,UBC,ACTG1,CTTN,ACTC1,ACTA1,ATM
mTOR Signaling	3,62E00	4,06E-02	#NUM!	21/197 (11%)	0/197 (0%)	10/197 (5%)	166/197 (84%)	RPS3A,FKBP1A,EIF4A2,RPS4X,RPS28,RPS7,AKT1,RPS20,RPS13,RPS2,RPS17,RPS5,RPS12,RPS3,ATM,RHOC,RPS8,RAC1,RPS6,RPS15,RPS4Y1,PPP2R1A,RPS16,PTPA,RPS26,RHOA,EIF4A1,RPS27A,RPS4Y2,RPS14,RPSA
Regulation of eIF4 and p70S6K Signaling	3,53E00	4,55E-02	#NUM!	21/154 (14%)	0/154 (0%)	9/154 (6%)	124/154 (81%)	RPS3A,EIF4A2,RPS4X,RPS28,RPS7,AKT1,RPS20,RPS13,RPS2,RPS17,RPS5,RPS12,RPS3,ATM,ITGB1,PABPC1,RPS8,EIF2S3,RPS6,RPS15,RPS4Y1,PPP2R1A,RPS16,PTPA,RPS26,EIF4A1,RPS27A,RPS4Y2,RPS14,RPSA
Protein Ubiquitination Pathway	3,46E00	3,42E-02	#NUM!	18/263 (7%)	0/263 (0%)	4/263 (2%)	241/263 (92%)	UBB,CRYAB,HSPA9,HSPA1A/HSPA1B,HSPA6,PSMC4,HSPD1,HSPA5,HSPA2,HSPA1L,HSPA8,UCHL1,HSPA4,HSP90B1,HSP90AB1,HSPE1,HSP90AA1,RPS27A,PSMD1,UBA1,UBC,HSPB1
Phagosome Maturation	2,99E00	4,35E-02	#NUM!	17/138 (12%)	0/138 (0%)	9/138 (7%)	112/138 (81%)	TUBA1B,PRDX1,PRDX5,TUBB,PRDX6,TUBB2B,CTSD,TUBA4B,TUBA8,TUBA1C,TUBB4A,TUBA3E,TUBB1,CALR,TUBB3,TUBB4B,TUBB2A,TUBA4A,RAB7A,CANX,DYNC1H1,TUBA1A,TUBB6,TUBB8,CTSB,PRDX2
eNOS Signaling	2,6E00	3,64E-02	2,000	12/165 (7%)	0/165 (0%)	3/165 (2%)	150/165 (91%)	HSPA8,HSPA4,CALM1 (includes others),HSP90B1,AKT1,HSP90AB1,CHRNB2,HSPA9,HSPA1A/HSPA1B,HSPA6,HSP90AA1,HSPA5,HSPA2,HSPA1L,ATM
Ephrin B Signaling	2,5E00	5,48E-02	#NUM!	6/73 (8%)	0/73 (0%)	3/73 (4%)	64/73 (88%)	CFL2,CFL1,CDC42,RHOA,RACK1,RAC1,CAP1,HNRNPK,LIMK1
Hypoxia Signaling in the Cardiovascular System	2,5E00	5,48E-02	#NUM!	3/73 (4%)	0/73 (0%)	4/73 (5%)	66/73 (90%)	P4HB,HSP90B1,AKT1,HSP90AB1,HSP90AA1,LDHA,ATM
Phospholipase C Signaling	2,46E00	2,98E-02	0,816	11/235 (5%)	0/235 (0%)	4/235 (2%)	220/235 (94%)	ITGB1,RAP1B,MYL6,RHOC,RACK1,RAC1,PPP1CB,MYL6B,TGM2,MYL9,CALM1 (includes others),AHNAK,RHOA,MYL12B,MYL12A
Huntington's Disease Signaling	2,35E00	2,85E-02	#NUM!	17/246 (7%)	0/246 (0%)	4/246 (2%)	225/246 (91%)	UBB,ATP5A1,HSPA1A/HSPA1B,RACK1,CLTC,HSPA9,HSPA6,HSPA5,HSPA2,HSPA1L,TGM2,HSPA8,CTSD,HSPA4,AKT1,ATP5B,CLTCL1,RPS27A,CYCS,UBC,ATM
Protein Kinase A Signaling	2,33E00	2,35E-02	0,447	15/383 (4%)	0/383 (0%)	9/383 (2%)	359/383 (94%)	RAP1B,MYH10,FLNB,YWHAG,MYL6,YWHAH,YWHAE,YWHAB,PDIA3,RACK1,YWHAZ,PPP1CB,MYL6B,MYL9,YWHAQ,CALM1 (includes others),PPP1CC,FLNC,FLNA,RHOA,SFN,PPP1CA,MYL12B,MYL12A
Aryl Hydrocarbon Receptor Signaling	2,26E00	3,68E-02	#NUM!	7/136 (5%)	0/136 (0%)	3/136 (2%)	126/136 (93%)	TGM2,CTSD,HSP90B1,HSP90AB1,ALDH1A3,HSP90AA1,GSTP1,GSTO1,ATM,HSPB1
Parkinson's Signaling	2,18E00	1,33E-01	#NUM!	3/15 (20%)	0/15 (0%)	0/15 (0%)	12/15 (80%)	UCHL1,PARK7,CYCS
Semaphorin Signaling in Neurons	2,04E00	5,77E-02	#NUM!	6/52 (12%)	0/52 (0%)	4/52 (8%)	42/52 (81%)	DPYSL2,ITGB1,CFL2,CFL1,RHOC,DPYSL3,RHOA,RAC1,ARHGAP1,LIMK1
Amyotrophic Lateral Sclerosis Signaling	1,88E00	3,64E-02	#NUM!	2/110 (2%)	0/110 (0%)	5/110 (5%)	103/110 (94%)	PRPH,NEFL,NEFM,RAC1,NEFH,CYCS,ATM
Spliceosomal Cycle	1,78E00	0.5	#NUM!	1/2 (50%)	0/2 (0%)	0/2 (0%)	1/2 (50%)	U2AF1/U2AF1L5
Palmitate Biosynthesis I (Animals)	1,78E00	0.5	#NUM!	1/2 (50%)	0/2 (0%)	0/2 (0%)	1/2 (50%)	FASN
Fatty Acid Biosynthesis Initiation II	1,78E00	0.5	#NUM!	1/2 (50%)	0/2 (0%)	0/2 (0%)	1/2 (50%)	FASN
Gluconeogenesis I	1,74E00	0.08	#NUM!	8/25 (32%)	0/25 (0%)	5/25 (20%)	12/25 (48%)	PGK1,ENO1,GPI,PGK2,PGAM1,ENO3,ENO2,PGAM2,GAPDH,ALDOA,PGAM4,MDH2,ALDOC
Thrombin Signaling	1,59E00	2,49E-02	0,000	8/201 (4%)	0/201 (0%)	4/201 (2%)	189/201 (94%)	MYL9,AKT1,MYL6,PDIA3,RHOC,RHOA,RACK1,PPP1CB,MYL6B,MYL12B,MYL12A,ATM
Glutathione Redox Reactions II	1,49E00	2,5E-01	#NUM!	1/4 (25%)	0/4 (0%)	0/4 (0%)	3/4 (75%)	PDIA3
NAD Biosynthesis III	1,49E00	2,5E-01	#NUM!	1/4 (25%)	0/4 (0%)	0/4 (0%)	3/4 (75%)	NAMPT
Cardiac Hypertrophy Signaling	1,35E00	2,15E-02	0,000	8/233 (3%)	0/233 (0%)	5/233 (2%)	220/233 (94%)	MYL6,PDIA3,RHOC,RACK1,MYL6B,MYL9,CALM1 (includes others),AKT1,RHOA,MYL12B,ATM,MYL12A,HSPB1
Sumoylation Pathway	1,34E00	3,12E-02	#NUM!	3/96 (3%)	0/96 (0%)	4/96 (4%)	89/96 (93%)	SERBP1,GDI1,RHOC,RHOA,RAN,GDI2,ARHGDIA
CXCR4 Signaling	1,32E00	2,44E-02	#NUM!	7/164 (4%)	0/164 (0%)	4/164 (2%)	153/164 (93%)	MYL9,AKT1,MYL6,RHOC,RHOA,RACK1,RAC1,MYL6B,MYL12B,MYL12A,ATM
Mitochondrial Dysfunction	1,32E00	2,42E-02	#NUM!	7/165 (4%)	0/165 (0%)	6/165 (4%)	152/165 (92%)	MT-ATP6,PRDX5,ATP5A1,VDAC3,CYB5R3,VDAC2,SOD2,ATP5B,PARK7,UQCRC2,CYCS,UQCRC1,VDAC1
Pyrimidine Ribonucleotides Interconversion	1,31E00	4,65E-02	#NUM!	5/43 (12%)	0/43 (0%)	1/43 (2%)	37/43 (86%)	NME1,HNRNPA1,ANXA1,NME2,DDX3X,DHX9
