## Supplementary material for "Impaired mRNA splicing and proteostasis in preadipocytes in obesity-related metabolic disease": Figure 1 - Source data 2

### Sheet: SC Obese Preadipocytes
Figure 1—Source data 2. Fat depot-specific canonical pathways in the type 2 diabetes (T2D) vs. normoglycemic (NG) morbidly obese subjects (cohort 1) proteome according to Ingenuity Pathway Analysis (IPA).
© 2000-2018 QIAGEN. All rights reserved.
Ingenuity Canonical Pathways	-log(p-value)	Ratio	z-score	Downregulated	No change	Upregulated	No overlap with dataset	Molecules
Unfolded protein response	5,9E00	1,11E-01	#NUM!	1/54 (2%)	0/54 (0%)	13/54 (24%)	40/54 (74%)	CALR,P4HB,HSPA1A/HSPA1B,HSPA9,HSPA6,CANX,HSPA5,HSPA2,HSPA1L,HSPA8,HSPA4,HSP90B1,PDIA6,VCP
Pyruvate Fermentation to Lactate	3,39E00	0.4	#NUM!	0/5 (0%)	0/5 (0%)	2/5 (40%)	3/5 (60%)	LDHA,LDHB
AMPK Signaling	3,33E00	3,27E-02	-1,342	3/214 (1%)	0/214 (0%)	7/214 (3%)	204/214 (95%)	PPP2R1A,AKT1,EEF2,CHRNB2,PTPA,FASN,ACTB,RAB7A,PFKP,ATM
Huntington's Disease Signaling	2,97E00	2,85E-02	#NUM!	5/246 (2%)	0/246 (0%)	16/246 (7%)	225/246 (91%)	UBB,ATP5A1,HSPA1A/HSPA1B,RACK1,CLTC,HSPA9,HSPA6,HSPA5,HSPA2,HSPA1L,TGM2,HSPA8,CTSD,HSPA4,AKT1,ATP5B,CLTCL1,RPS27A,CYCS,UBC,ATM
Sucrose Degradation V (Mammalian)	2,95E00	2,5E-01	#NUM!	1/8 (13%)	0/8 (0%)	2/8 (25%)	5/8 (63%)	TPI1,ALDOA,ALDOC
Hypoxia Signaling in the Cardiovascular System	2,9E00	5,48E-02	#NUM!	2/73 (3%)	0/73 (0%)	5/73 (7%)	66/73 (90%)	P4HB,HSP90B1,AKT1,HSP90AB1,HSP90AA1,LDHA,ATM
p70S6K Signaling	2,8E00	3,82E-02	-0,447	3/131 (2%)	0/131 (0%)	11/131 (8%)	117/131 (89%)	YWHAG,YWHAE,YWHAH,YWHAB,EEF2,PDIA3,YWHAZ,YWHAQ,RPS6,PPP2R1A,AKT1,PTPA,SFN,ATM
Pentose Phosphate Pathway	2,66E00	1,82E-01	#NUM!	0/11 (0%)	0/11 (0%)	3/11 (27%)	8/11 (73%)	TKT,TALDO1,G6PD
Ceramide Signaling	2,52E00	4,3E-02	1,000	2/93 (2%)	0/93 (0%)	4/93 (4%)	87/93 (94%)	CTSD,PPP2R1A,AKT1,PTPA,CYCS,ATM
CTLA4 Signaling in Cytotoxic T Lymphocytes	2,43E00	4,08E-02	#NUM!	1/98 (1%)	0/98 (0%)	6/98 (6%)	91/98 (93%)	PPP2R1A,AKT1,PTPA,AP2B1,CLTCL1,CLTC,ATM
Acetyl-CoA Biosynthesis III (from Citrate)	2,19E00	1	#NUM!	0/1 (0%)	0/1 (0%)	1/1 (100%)	0/1 (0%)	ACLY
Maturity Onset Diabetes of Young (MODY) Signaling	2,14E00	0.1	#NUM!	0/20 (0%)	0/20 (0%)	2/20 (10%)	18/20 (90%)	PKLR,GAPDH
Mitotic Roles of Polo-Like Kinase	2,11E00	4,76E-02	#NUM!	1/63 (2%)	0/63 (0%)	4/63 (6%)	58/63 (92%)	PPP2R1A,HSP90B1,HSP90AB1,PTPA,HSP90AA1
PI3K/AKT Signaling	2,09E00	3,25E-02	-1,000	5/123 (4%)	0/123 (0%)	10/123 (8%)	108/123 (88%)	ITGB1,YWHAG,YWHAE,YWHAH,YWHAB,YWHAZ,ILK,YWHAQ,HSP90B1,PPP2R1A,AKT1,HSP90AB1,PTPA,HSP90AA1,SFN
Lipid Antigen Presentation by CD1	1,99E00	8,33E-02	#NUM!	0/24 (0%)	0/24 (0%)	4/24 (17%)	20/24 (83%)	CALR,PDIA3,AP2B1,CANX
Spliceosomal Cycle	1,89E00	0.5	#NUM!	1/2 (50%)	0/2 (0%)	0/2 (0%)	1/2 (50%)	U2AF1/U2AF1L5
Diphthamide Biosynthesis	1,72E00	3,33E-01	#NUM!	0/3 (0%)	0/3 (0%)	1/3 (33%)	2/3 (67%)	EEF2
NADH Repair	1,72E00	3,33E-01	#NUM!	0/3 (0%)	0/3 (0%)	1/3 (33%)	2/3 (67%)	GAPDH
Dopamine-DARPP32 Feedback in cAMP Signaling	1,7E00	2,5E-02	2,000	0/160 (0%)	0/160 (0%)	8/160 (5%)	152/160 (95%)	CALM1 (includes others),PPP2R1A,PPP1CC,PDIA3,PTPA,PPP1CB,PPP1CA,ATP2A2
Cell Cycle Regulation by BTG Family Proteins	1,63E00	5,41E-02	#NUM!	0/37 (0%)	0/37 (0%)	2/37 (5%)	35/37 (95%)	PPP2R1A,PTPA
Pentose Phosphate Pathway (Oxidative Branch)	1,59E00	2,5E-01	#NUM!	0/4 (0%)	0/4 (0%)	1/4 (25%)	3/4 (75%)	G6PD
NAD Biosynthesis III	1,59E00	2,5E-01	#NUM!	0/4 (0%)	0/4 (0%)	1/4 (25%)	3/4 (75%)	NAMPT
Xenobiotic Metabolism Signaling	1,51E00	1,84E-02	#NUM!	2/272 (1%)	0/272 (0%)	8/272 (3%)	262/272 (96%)	PPP2R1A,HSP90B1,FTL,HSP90AB1,ALDH1A3,PTPA,HSP90AA1,GSTP1,GSTO1,ATM
Pyrimidine Ribonucleotides Interconversion	1,51E00	4,65E-02	#NUM!	0/43 (0%)	0/43 (0%)	6/43 (14%)	37/43 (86%)	NME1,HNRNPA1,ANXA1,NME2,DDX3X,DHX9
RAR Activation	1,49E00	2,15E-02	#NUM!	2/186 (1%)	0/186 (0%)	3/186 (2%)	181/186 (97%)	NSD1,AKT1,ALDH1A3,ACTB,RAC1
Pyrimidine Ribonucleotides De Novo Biosynthesis	1,47E00	4,44E-02	#NUM!	0/45 (0%)	0/45 (0%)	6/45 (13%)	39/45 (87%)	NME1,HNRNPA1,ANXA1,NME2,DDX3X,DHX9
HIF1α Signaling	1,42E00	2,61E-02	#NUM!	2/115 (2%)	0/115 (0%)	3/115 (3%)	110/115 (96%)	AKT1,HSP90AA1,LDHA,LDHB,ATM
ERK/MAPK Signaling	1,4E00	2,01E-02	0,000	2/199 (1%)	0/199 (0%)	15/199 (8%)	182/199 (91%)	RAP1B,ITGB1,YWHAG,YWHAH,YWHAB,RAC1,YWHAZ,PPP1CB,TLN1,YWHAQ,PPP2R1A,PPP1CC,TLN2,PTPA,PPP1CA,ATM,HSPB1
Cancer Drug Resistance By Drug Efflux	1,4E00	4,08E-02	#NUM!	2/49 (4%)	0/49 (0%)	0/49 (0%)	47/49 (96%)	AKT1,YBX1
Role of Tissue Factor in Cancer	1,37E00	2,5E-02	#NUM!	2/120 (2%)	0/120 (0%)	8/120 (7%)	110/120 (92%)	ITGB1,P4HB,AKT1,CFL2,PDIA6,CFL1,CDC42,RAC1,LIMK1,ATM
Thioredoxin Pathway	1,36E00	1,43E-01	#NUM!	0/7 (0%)	0/7 (0%)	1/7 (14%)	6/7 (86%)	TXN
Pentose Phosphate Pathway (Non-oxidative Branch)	1,36E00	1,43E-01	#NUM!	0/7 (0%)	0/7 (0%)	2/7 (29%)	5/7 (71%)	TKT,TALDO1
PI3K Signaling in B Lymphocytes	1,33E00	2,4E-02	#NUM!	1/125 (1%)	0/125 (0%)	3/125 (2%)	121/125 (97%)	CALM1 (includes others),AKT1,PDIA3,RAC1
Superoxide Radicals Degradation	1,3E00	1,25E-01	#NUM!	0/8 (0%)	0/8 (0%)	1/8 (13%)	7/8 (88%)	SOD2

### Sheet: OM Obese Preadipocytes
© 2000-2018 QIAGEN. All rights reserved.
Ingenuity Canonical Pathways	-log(p-value)	Ratio	z-score	Downregulated	No change	Upregulated	No overlap with dataset	Molecules
Axonal Guidance Signaling	8,71E00	4,06E-02	#NUM!	16/443 (4%)	0/443 (0%)	24/443 (5%)	403/443 (91%)	RAP1B,DPYSL2,TUBA1B,FZD10,PFN1,MYL6,PDIA3,RACK1,MYL6B,TUBB,TUBB2B,LIMK1,ACTR3,AKT1,CFL2,TUBA8,ARPC3,TUBB4A,TUBA1C,TUBA3E,MYL12B,ATM,MYL12A,ITGB1,TUBB1,ACTR2,TUBB3,CFL1,TUBB4B,TUBB2A,RAC1,TUBA4A,MYL9,TUBA1A,TUBB6,CDC42,TUBB8,ARPC2,RHOA,RTN4
Signaling by Rho Family GTPases	8,64E00	5,62E-02	-1,941	22/249 (9%)	0/249 (0%)	9/249 (4%)	218/249 (88%)	MYL6,RACK1,MYL6B,IQGAP1,LIMK1,ACTR3,CFL2,EZR,ARPC3,ACTG2,ACTC1,ACTA1,MYL12B,ATM,MYL12A,ITGB1,ACTR2,CFL1,RHOC,ACTB,RAC1,RDX,VIM,DES,MYL9,ACTA2,CDC42,ARPC2,RHOA,ACTG1,MSN
RhoGDI Signaling	8,44E00	6,86E-02	2,714	23/175 (13%)	0/175 (0%)	8/175 (5%)	144/175 (82%)	GDI1,MYL6,RACK1,MYL6B,LIMK1,ACTR3,CFL2,EZR,ARPC3,ACTG2,ACTC1,ACTA1,MYL12B,MYL12A,ITGB1,ACTR2,CFL1,RHOC,ACTB,RAC1,RDX,GDI2,MYL9,ACTA2,CDC42,ARPC2,RHOA,ARHGDIA,ACTG1,ARHGAP1,MSN
Regulation of Actin-based Motility by Rho	5,63E00	8,14E-02	-1,890	18/86 (21%)	0/86 (0%)	7/86 (8%)	61/86 (71%)	ITGB1,ACTR2,PFN1,MYL6,CFL1,RHOC,ACTB,RAC1,PPP1CB,MYL6B,GSN,LIMK1,MYL9,ACTR3,ACTA2,CDC42,ARPC2,RHOA,ARPC3,ARHGDIA,ACTG2,ACTC1,ACTA1,MYL12B,MYL12A
Hepatic Fibrosis / Hepatic Stellate Cell Activation	5,25E00	4,92E-02	#NUM!	8/183 (4%)	0/183 (0%)	8/183 (4%)	167/183 (91%)	MYH10,ICAM1,FN1,MYH9,MYL6,MYH14,COL2A1,MYH7,MYL6B,MYH11,COL1A2,MYL9,COL1A1,COL6A1,ACTA2,COL3A1
Tec Kinase Signaling	3,74E00	4,17E-02	-1,633	7/168 (4%)	0/168 (0%)	4/168 (2%)	157/168 (93%)	ITGB1,ACTA2,RHOC,RHOA,ACTB,RACK1,ACTG2,ACTC1,ACTG1,ACTA1,ATM
Intrinsic Prothrombin Activation Pathway	3,72E00	9,76E-02	2,000	0/41 (0%)	0/41 (0%)	4/41 (10%)	37/41 (90%)	COL1A2,COL1A1,COL2A1,COL3A1
Semaphorin Signaling in Neurons	3,32E00	7,69E-02	#NUM!	8/52 (15%)	0/52 (0%)	2/52 (4%)	42/52 (81%)	DPYSL2,ITGB1,CFL2,CFL1,RHOC,DPYSL3,RHOA,RAC1,ARHGAP1,LIMK1
Phospholipase C Signaling	2,87E00	2,98E-02	-2,449	11/235 (5%)	0/235 (0%)	4/235 (2%)	220/235 (94%)	ITGB1,RAP1B,MYL6,RHOC,RACK1,RAC1,PPP1CB,MYL6B,TGM2,MYL9,CALM1 (includes others),AHNAK,RHOA,MYL12B,MYL12A
GDP-glucose Biosynthesis	2,77E00	2,22E-01	#NUM!	1/9 (11%)	0/9 (0%)	3/9 (33%)	5/9 (56%)	HK1,HK2,PGM1,HK3
Ephrin B Signaling	2,77E00	5,48E-02	#NUM!	6/73 (8%)	0/73 (0%)	3/73 (4%)	64/73 (88%)	CFL2,CFL1,CDC42,RHOA,RACK1,RAC1,CAP1,HNRNPK,LIMK1
Phagosome Formation	2,76E00	4,07E-02	#NUM!	3/123 (2%)	0/123 (0%)	4/123 (3%)	116/123 (94%)	ITGB1,FN1,RHOC,PDIA3,RHOA,FCGR1A,ATM
Dendritic Cell Maturation	2,72E00	3,24E-02	2,449	2/185 (1%)	0/185 (0%)	7/185 (4%)	176/185 (95%)	COL1A2,COL1A1,ICAM1,AKT1,PDIA3,COL2A1,FCGR1A,COL3A1,ATM
Glucose and Glucose-1-phosphate Degradation	2,68E00	0.2	#NUM!	1/10 (10%)	0/10 (0%)	3/10 (30%)	6/10 (60%)	HK1,HK2,PGM1,HK3
Sumoylation Pathway	2,34E00	4,17E-02	#NUM!	5/96 (5%)	0/96 (0%)	2/96 (2%)	89/96 (93%)	SERBP1,GDI1,RHOC,RHOA,RAN,GDI2,ARHGDIA
Parkinson's Signaling	2,32E00	1,33E-01	#NUM!	0/15 (0%)	0/15 (0%)	3/15 (20%)	12/15 (80%)	UCHL1,PARK7,CYCS
Cardiac Hypertrophy Signaling	2,23E00	2,58E-02	-1,342	8/233 (3%)	0/233 (0%)	5/233 (2%)	220/233 (94%)	MYL6,PDIA3,RHOC,RACK1,MYL6B,MYL9,CALM1 (includes others),AKT1,RHOA,MYL12B,ATM,MYL12A,HSPB1
RAN Signaling	2,21E00	1,18E-01	#NUM!	3/17 (18%)	0/17 (0%)	1/17 (6%)	13/17 (76%)	KPNB1,CSE1L,RAN,IPO5
Actin Nucleation by ARP-WASP Complex	2,15E00	5,36E-02	#NUM!	7/56 (13%)	0/56 (0%)	2/56 (4%)	47/56 (84%)	ITGB1,ACTR2,ACTR3,RHOC,CDC42,RHOA,ARPC2,RAC1,ARPC3
Rac Signaling	2,05E00	3,45E-02	-2,000	10/116 (9%)	0/116 (0%)	3/116 (3%)	103/116 (89%)	ITGB1,ACTR2,ACTR3,CFL1,CFL2,CDC42,ARPC2,RHOA,RAC1,ARPC3,IQGAP1,LIMK1,ATM
Endoplasmic Reticulum Stress Pathway	2,03E00	9,52E-02	#NUM!	1/21 (5%)	0/21 (0%)	2/21 (10%)	18/21 (86%)	CALR,HSP90B1,HSPA5
Atherosclerosis Signaling	1,95E00	3,23E-02	#NUM!	1/124 (1%)	0/124 (0%)	4/124 (3%)	119/124 (96%)	COL1A2,COL1A1,ICAM1,COL2A1,COL3A1
CCR3 Signaling in Eosinophils	1,93E00	3,17E-02	#NUM!	6/126 (5%)	0/126 (0%)	3/126 (2%)	117/126 (93%)	CALM1 (includes others),CFL2,CFL1,RHOA,RACK1,RAC1,PPP1CB,LIMK1,ATM
Chemokine Signaling	1,92E00	4,41E-02	#NUM!	4/68 (6%)	0/68 (0%)	1/68 (1%)	63/68 (93%)	CALM1 (includes others),CFL1,RHOA,PPP1CB,LIMK1
IL-8 Signaling	1,91E00	2,55E-02	-2,000	9/196 (5%)	0/196 (0%)	3/196 (2%)	184/196 (94%)	MYL9,ICAM1,AKT1,RHOC,RHOA,RACK1,RAC1,IQGAP1,LASP1,MYL12B,LIMK1,ATM
Cdc42 Signaling	1,89E00	3,1E-02	-2,000	12/129 (9%)	0/129 (0%)	4/129 (3%)	113/129 (88%)	ITGB1,ACTR2,CFL1,MYL6,PPP1CB,MYL6B,IQGAP1,LIMK1,MYL9,ACTR3,CFL2,CDC42,ARPC2,ARPC3,MYL12B,MYL12A
Thrombin Signaling	1,87E00	2,49E-02	-1,000	7/201 (3%)	0/201 (0%)	5/201 (2%)	189/201 (94%)	MYL9,AKT1,MYL6,RHOC,PDIA3,RHOA,RACK1,PPP1CB,MYL6B,MYL12B,MYL12A,ATM
MSP-RON Signaling Pathway	1,85E00	4,17E-02	#NUM!	4/72 (6%)	0/72 (0%)	3/72 (4%)	65/72 (90%)	ACTA2,ACTB,ACTG2,ACTC1,ACTG1,ACTA1,ATM
Hypusine Biosynthesis	1,68E00	3,33E-01	#NUM!	0/3 (0%)	0/3 (0%)	1/3 (33%)	2/3 (67%)	EIF5A
Neuregulin Signaling	1,65E00	3,49E-02	#NUM!	5/86 (6%)	0/86 (0%)	1/86 (1%)	80/86 (93%)	ITGB1,RPS6,HSP90B1,AKT1,HSP90AB1,HSP90AA1
Gαq Signaling	1,59E00	2,52E-02	#NUM!	4/159 (3%)	0/159 (0%)	2/159 (1%)	153/159 (96%)	CALM1 (includes others),AKT1,RHOC,RHOA,RACK1,ATM
CXCR4 Signaling	1,55E00	2,44E-02	#NUM!	8/164 (5%)	0/164 (0%)	3/164 (2%)	153/164 (93%)	MYL9,AKT1,MYL6,RHOC,RHOA,RACK1,RAC1,MYL6B,MYL12B,MYL12A,ATM
PAK Signaling	1,48E00	0.03	#NUM!	9/100 (9%)	0/100 (0%)	3/100 (3%)	88/100 (88%)	MYL9,ITGB1,CFL2,CFL1,MYL6,CDC42,RAC1,MYL6B,MYL12B,LIMK1,MYL12A,ATM
Ephrin Receptor Signaling	1,48E00	2,31E-02	#NUM!	11/173 (6%)	0/173 (0%)	3/173 (2%)	159/173 (92%)	RAP1B,ITGB1,ACTR2,CFL1,RACK1,RAC1,LIMK1,AKT1,ACTR3,CFL2,CDC42,RHOA,ARPC2,ARPC3
Trehalose Degradation II (Trehalase)	1,46E00	0.2	#NUM!	0/5 (0%)	0/5 (0%)	3/5 (60%)	2/5 (40%)	HK1,HK2,HK3
