## Supplementary material for "Impaired mRNA splicing and proteostasis in preadipocytes in obesity-related metabolic disease": Figure 3 - Source data 4

### Sheet: PRPF8
Figure 3—Source data 4. Adipose tissue-specific network of the functional interactions of PRPF8 according to HumanBase tool database.
SYMBOL	NAME	ENTREZ_ID	SCORE
IL6	interleukin 6	3569	0.8571453169498086
SOD2	superoxide dismutase 2	6648	0.6935346881420206
NFE2L3	nuclear factor erythroid 2 like 3	9603	0.674532276281778
CD36	CD36 molecule	948	0.6292375746606195
EFTUD2	elongation factor Tu GTP binding domain containing 2	9343	0.5908324149948717
CAV1	caveolin 1	857	0.5581898931500867
PNO1	partner of NOB1 homolog	56902	0.5467997855330927
ADIPOQ	adiponectin C1Q and collagen domain containing	9370	0.5357467066800871
ARF4	ADP ribosylation factor 4	378	0.5257583409194526
EMP1	epithelial membrane protein 1	2012	0.5078602612777936
SERINC2	serine incorporator 2	347735	0.48467277043288964
RND3	Rho family GTPase 3	390	0.4821145087701969
SRRM1	serine and arginine repetitive matrix 1	10250	0.47964084901872966
INSIG1	insulin induced gene 1	3638	0.4795973504176977
HSP90AA1	heat shock protein 90 alpha family class A member 1	3320	0.47310917999315305
PRDX2	peroxiredoxin 2	7001	0.4670067237411095
ZDHHC16	zinc finger DHHC-type containing 16	84287	0.46570622474075035
CRTAP	cartilage associated protein	10491	0.4583996147711935
CD44	CD44 molecule (Indian blood group)	960	0.4488318526059486
AGR2	anterior gradient 2 protein disulphide isomerase family member	10551	0.44726808502173093
FAM185A	family with sequence similarity 185 member A	222234	0.4428569466877376
TMEM61	transmembrane protein 61	199964	0.43600647148461313
GNG10	G protein subunit gamma 10	2790	0.4301200079907731
CGRRF1	cell growth regulator with ring finger domain 1	10668	0.42780094986827777
PDHA1	pyruvate dehydrogenase E1 alpha 1 subunit	5160	0.4271190126793331
PRPF4	pre-mRNA processing factor 4	9128	0.4258890248172787
PCGF3	polycomb group ring finger 3	10336	0.42344217373115645
APOO	apolipoprotein O	79135	0.42016628257730276
COX5A	cytochrome c oxidase subunit 5A	9377	0.41759878342913564
IFITM2	interferon induced transmembrane protein 2	10581	0.41747951147728674
RCN1	reticulocalbin 1	5954	0.4133304783123485
PTGES3	prostaglandin E synthase 3	10728	0.41122788398993
ALG5	ALG5 dolichyl-phosphate beta-glucosyltransferase	29880	0.3981223650577386
RASGRP4	RAS guanyl releasing protein 4	115727	0.3970739829923099
FAM69A	family with sequence similarity 69 member A	388650	0.3969483020610522
H2AFY	H2A histone family member Y	9555	0.39493168941432244
MYO1E	myosin IE	4643	0.3947099449782685
FAM47A	family with sequence similarity 47 member A	158724	0.3894214767300658
PMAIP1	phorbol-12-myristate-13-acetate-induced protein 1	5366	0.38853519334881803
PRDX4	peroxiredoxin 4	10549	0.3874163019889634
C20orf144	chromosome 20 open reading frame 144	128864	0.37875509307095323
DNER	delta/notch like EGF repeat containing	92737	0.3774543409289056
FGD4	FYVE RhoGEF and PH domain containing 4	121512	0.3773155790110263
NUDC	nuclear distribution C dynein complex regulator	10726	0.37309245079881226
UBE2S	ubiquitin conjugating enzyme E2 S	27338	0.3729377165094001
EPB41L4A	erythrocyte membrane protein band 4.1 like 4A	64097	0.3699733951947777
SLC35F1	solute carrier family 35 member F1	222553	0.36899744237852067
COPS7A	COP9 signalosome subunit 7A	50813	0.36862269782221374
KRR1	KRR1 small subunit processome component homolog	11103	0.36422214773361694
TES	testin LIM domain protein	26136	0.36270588297202316

### Sheet: SF3B1
Figure 3—Source data 4. Adipose tissue-specific network of the functional interactions of SF3B1 according to HumanBase tool database.
SYMBOL	NAME	ENTREZ_ID	SCORE
CAV1	caveolin 1	857	0.8594602755211779
IL6	interleukin 6	3569	0.7807116909124694
CLIC1	chloride intracellular channel 1	1192	0.7565263321113088
GSK3B	glycogen synthase kinase 3 beta	2932	0.7531043003617931
MED13L	mediator complex subunit 13 like	23389	0.6692620951030968
CD58	CD58 molecule	965	0.6586189359855357
HK2	hexokinase 2	3099	0.6079518373104751
ATG12	autophagy related 12	9140	0.6054054437000739
PTPN12	protein tyrosine phosphatase, non-receptor type 12	5782	0.5837342454355793
MALL	mal, T cell differentiation protein like	7851	0.5834367870088609
TENT2	terminal nucleotidyltransferase 2	167153	0.560504990959651
CD36	CD36 molecule	948	0.5561840246305148
PMAIP1	phorbol-12-myristate-13-acetate-induced protein 1	5366	0.5531523278259486
BIRC3	baculoviral IAP repeat containing 3	330	0.545181678404736
KLF2	Kruppel like factor 2	10365	0.5401159774064028
SRSF3	serine and arginine rich splicing factor 3	6428	0.5330994629170813
LSS	lanosterol synthase	4047	0.5305839054929999
LRRFIP1	LRR binding FLII interacting protein 1	9208	0.5279048197744638
BCL2L11	BCL2 like 11	10018	0.5225385271640346
PALLD	palladin, cytoskeletal associated protein	23022	0.5134345830340824
DSCC1	DNA replication and sister chromatid cohesion 1	79075	0.5018172879293269
EMP1	epithelial membrane protein 1	2012	0.49211389654957133
TNFRSF12A	TNF receptor superfamily member 12A	51330	0.4682667095020089
ID2	inhibitor of DNA binding 2	3398	0.4575838831389105
ADAM10	ADAM metallopeptidase domain 10	102	0.45408301315453825
SNRPD3	small nuclear ribonucleoprotein D3 polypeptide	6634	0.4493551538617531
COX7A1	cytochrome c oxidase subunit 7A1	1346	0.4492760748585362
PLOD2	procollagen-lysine, 2-oxoglutarate 5-dioxygenase 2	5352	0.44357471484908484
LGALS3BP	galectin 3 binding protein	3959	0.43708160275188646
FERMT2	fermitin family member 2	10979	0.43530959605054137
ETV5	ETS variant 5	2119	0.4302317495855506
FDPS	farnesyl diphosphate synthase	2224	0.4297219864900584
BAZ1B	bromodomain adjacent to zinc finger domain 1B	9031	0.42810606380053234
TSPAN12	tetraspanin 12	23554	0.4266415238226829
EIF4B	eukaryotic translation initiation factor 4B	1975	0.4207044195417922
CAP1	cyclase associated actin cytoskeleton regulatory protein 1	10487	0.41995190553880524
DUSP5	dual specificity phosphatase 5	1847	0.41865859157637764
NF1	neurofibromin 1	4763	0.41816077248967437
IMP4	IMP4, U3 small nucleolar ribonucleoprotein	92856	0.41531749022009773
PCMT1	protein-L-isoaspartate (D-aspartate) O-methyltransferase	5110	0.4114849611369938
FAM114A1	family with sequence similarity 114 member A1	92689	0.410796625203078
YWHAZ	tyrosine 3-monooxygenase/tryptophan 5-monooxygenase activation protein zeta	7534	0.40915233031717707
IER3	immediate early response 3	8870	0.4088183088024061
WASHC4	WASH complex subunit 4	23325	0.40846121329378204
SMARCA5	SWI/SNF related, matrix associated, actin dependent regulator of chromatin, subfamily a, member 5	8467	0.40638040891471305
NFE2L3	nuclear factor, erythroid 2 like 3	9603	0.4039637322027671
PTBP1	polypyrimidine tract binding protein 1	5725	0.4039204777401556
EHD1	EH domain containing 1	10938	0.40378762383703437
SP3	Sp3 transcription factor	6670	0.40091943120214457
SUPT16H	SPT16 homolog, facilitates chromatin remodeling subunit	11198	0.39702660847504023

### Sheet: SFPQ
Figure 3—Source data 4. Adipose tissue-specific network of the functional interactions of SFPQ according to HumanBase tool database.
SYMBOL	NAME	ENTREZ_ID	SCORE
SNRPA	small nuclear ribonucleoprotein polypeptide A	6626	0.9520972760578386
CAV1	caveolin 1	857	0.8975176265038541
PTBP1	polypyrimidine tract binding protein 1	5725	0.8804697708982335
HSPA8	heat shock protein family A (Hsp70) member 8	3312	0.8792521108592605
JPT1	Jupiter microtubule associated homolog 1	51155	0.8704897961818764
SP3	Sp3 transcription factor	6670	0.850885562618328
NREP	neuronal regeneration related protein	9315	0.8490352880146581
SAC3D1	SAC3 domain containing 1	29901	0.8468844676862228
MARK3	microtubule affinity regulating kinase 3	4140	0.8468058935817306
SRSF2	serine and arginine rich splicing factor 2	6427	0.832181426741036
SPRY1	sprouty RTK signaling antagonist 1	10252	0.8278746404100377
HNRNPA2B1	heterogeneous nuclear ribonucleoprotein A2/B1	3181	0.8263083919365439
KMT5B	lysine methyltransferase 5B	51111	0.823678331501121
HNRNPU	heterogeneous nuclear ribonucleoprotein U	3192	0.8188280338054873
2021-08-02	argonaute 2, RISC catalytic component	27161	0.8076857306997028
CD36	CD36 molecule	948	0.8066729529463226
NAP1L1	nucleosome assembly protein 1 like 1	4673	0.7917384939515856
TPM1	tropomyosin 1	7168	0.7857983850027225
NR4A2	nuclear receptor subfamily 4 group A member 2	4929	0.7855745727871409
SRSF6	serine and arginine rich splicing factor 6	6431	0.7838741043681169
KIF2A	kinesin family member 2A	3796	0.7819920888441265
PGK1	phosphoglycerate kinase 1	5230	0.7801943401705548
NAMPT	nicotinamide phosphoribosyltransferase	10135	0.7792600891402451
ZMYM2	zinc finger MYM-type containing 2	7750	0.7757765982875353
CENPM	centromere protein M	79019	0.7550398973530477
SOX4	SRY-box 4	6659	0.7509431826327877
NASP	nuclear autoantigenic sperm protein	4678	0.7491758484853619
CAP1	cyclase associated actin cytoskeleton regulatory protein 1	10487	0.7490519069858961
SRRT	serrate	RNA effector molecule	51593	0.7470038823619349
DUSP3	dual specificity phosphatase 3	1845	0.7447077526887355
CEBPG	CCAAT enhancer binding protein gamma	1054	0.744411241857099
MXRA7	matrix remodeling associated 7	439921	0.7419579066751832
HMGB3	high mobility group box 3	3149	0.7411945973590676
TPI1	triosephosphate isomerase 1	7167	0.7410742512026238
XPO1	exportin 1	7514	0.7342932655480721
MRPL15	mitochondrial ribosomal protein L15	29088	0.7332714313883028
HDAC1	histone deacetylase 1	3065	0.724058363180791
ZNF331	zinc finger protein 331	55422	0.7213195994717405
TRMT10C	tRNA methyltransferase 10C, mitochondrial RNase P subunit	54931	0.721246889396215
CPD	carboxypeptidase D	1362	0.7209992427894285
CLTA	clathrin light chain A	1211	0.7200791595284104
POLR2H	RNA polymerase II subunit H	5437	0.7155597028623418
ABCC4	ATP binding cassette subfamily C member 4	10257	0.7131933980820874
SUGP2	SURP and G-patch domain containing 2	10147	0.7111996350382696
OGT	O-linked N-acetylglucosamine (GlcNAc) transferase	8473	0.7103753130068293
PROSER1	proline and serine rich 1	80209	0.7084326654232913
TPM2	tropomyosin 2	7169	0.7065249867126968
ZPR1	ZPR1 zinc finger	8882	0.704464614021359
TBC1D4	TBC1 domain family member 4	9882	0.70175894570897
NBN	nibrin	4683	0.7015429859968545

### Sheet: SFPQ-binding sites
Figure 3—Source data 4. Binding sites of SFPQ according to SpliceAid-F.
Sequence oligo	Score	Target Gene	Status	Target Organism	Cell line	Splicing Assay	Binding Assay	Coordinates	Activity	Localization	Disease correlation	Reference	ASPicDB
GUUUUUAAUUUAUUUAUUAAGAUGGAUUCU	-4	FOS		Human	Jurkat		Pull-down, western blot with Jurkat extracts.	chr14:74818517-74818546 +		3' UTR		17965020	http://t.caspur.it/ASPicDB/newresults.php?organism=human&gene=FOS
UUGUUUGAUUUCUUAAAGU	-2	PTGS2		Human	HeLa		Western blot with HeLa nuclear extract	chr1:184909506-184909524 -		3' UTR		17507659	http://t.caspur.it/ASPicDB/newresults.php?organism=human&gene=PTGS2
CUAAUGAUCAUAUUUAUUUAUUUAUAUGAACCAUG	-4	PTGS2		Human	Jurkat		Pull-down, western blot with Jurkat extracts.	chr1:184910069-184910103 -		3' UTR		17965020	http://t.caspur.it/ASPicDB/newresults.php?organism=human&gene=PTGS2
CACUGGAUUCUCACCCGGAAGUA	-2	PTPRC	mutated	Human	JSL1	In vitro splicing in JSL1 nuclear extract.	Western blotting analysis of direct RNA affinity purifications of JSL1 nuclear extract.					17664280	http://t.caspur.it/ASPicDB/newresults.php?organism=human&gene=PTPRC
CACUGCAUUCUCACCCGCAAGCA	-5	PTPRC		Human	JSL1	In vitro splicing in JSL1 nuclear extract.	Western blotting analysis of direct RNA affinity purifications of JSL1 nuclear extract.	chr1:196932525-196932547 +	Intron definition	Exon		17664280	http://t.caspur.it/ASPicDB/newresults.php?organism=human&gene=PTPRC
CACUGCAUUCUCACCCGCAAGCA	-5	PTPRC		Human	JSL1	In vitro splicing in JSL1 nuclear extract using constructs of wt or mutated PTPRC [5788] EX3 - INT3 - EX4 - INT4 - EX7 and EX3 - INT3 - EX5 - INT5 - EX7.	Mutational analysis. EMSA with recombinant proteins or JSL1 nuclear extract. Pull-down and western blotting with JSL1 nuclear extract.	chr1:196932525-196932547 +	Intron definition	Exon		20122404	http://t.caspur.it/ASPicDB/newresults.php?organism=human&gene=PTPRC
CCACGCACGCAGACUCGCAGACGCCCUCUGCUGGAACUGACACGCAGACAUUCAGCGGCU	-5	PTPRC		Human	JSL1	In vitro splicing in JSL1 nuclear extract using constructs of wt or mutated PTPRC [5788] EX3 - INT3 - EX4 - INT4 - EX7 and EX3 - INT3 - EX5 - INT5 - EX7.	Mutational analysis. EMSA with recombinant proteins or JSL1 nuclear extract. Pull-down and western blotting with JSL1 nuclear extract.	chr1:196935346-196935405 +	Intron definition	Exon		20122404	http://t.caspur.it/ASPicDB/newresults.php?organism=human&gene=PTPRC
UUUUUAAAUAUUUAUUUAUUUAUUUAUUUAUUUUU	-4	Csf2		Mouse	Jurkat		Pull-down, western blot with Jurkat extracts.	chr11:54060826-54060860 -		3' UTR		17965020	http://t.caspur.it/ASPicDB/newresults.php?organism=mouse&gene=Csf2
AAACCUAUUUAUUAAUAUUUAAAACUAUUUAUAUG	-4	Ifng		Mouse	Jurkat		Pull-down, western blot with Jurkat extracts.	chr10:117882385-117882419 +		3' UTR		17965020	http://t.caspur.it/ASPicDB/newresults.php?organism=mouse&gene=Ifng
UUAUUAUUUAUUAUUUAUUUAUUAUUUAUUUAUUU	-4	Tnf		Mouse	Jurkat		Pull-down, western blot with Jurkat extracts.	chr17:35336621-35336655 -		3' UTR		17965020	http://t.caspur.it/ASPicDB/newresults.php?organism=mouse&gene=Tnf
GAAGGA	5	SMN2		Human	293A / C33A / SH-SY5Y	In vivo splicing in 293A, C33A, SH-SY5Y along with PSF expression vector using construct of wt and mutant SMN2 [6607] EX6 - INT6 - EX7 - INT7 - EX8	RNA pulldown assay in HeLa nuclear extracts	chr5:69408114-69408130 +	Exon definition	Exon		24632473	http://t.caspur.it/ASPicDB/newresults.php?organism=human&gene=SMN2
GAAGGA	5	SMN1		Human	293A / C33A / SH-SY5Y	In vivo splicing in 293A, C33A, SH-SY5Y along with PSF expression vector using construct of wt and mutant SMN2 [6607] EX6 - INT6 - EX7 - INT7 - EX8	RNA pulldown assay in HeLa nuclear extracts	chr5:69408114-69408130 +	Exon definition	Exon		24632473	http://t.caspur.it/ASPicDB/newresults.php?organism=human&gene=SMN1
